# Drug-tolerant persister B-cell precursor acute lymphoblastic leukemia cells

**DOI:** 10.1101/2023.02.28.530540

**Authors:** Mingfeng Zhang, Lu Yang, David Chen, Nora Heisterkamp

## Abstract

Reduced responsiveness of precursor B-acute lymphoblastic leukemia (BCP-ALL) to chemotherapy can be inferred when leukemia cells persist after 28 days of initial treatment. Survival of these long-term persister (LTP) / minimal residual disease (MRD) cells is partly due to bone marrow stromal cells that protect them under conditions of chemotherapy stress. We used RNA-seq to analyse BCP-ALL cells that survived a long-term, 30-day vincristine chemotherapy treatment while in co-culture with bone marrow stromal cells. RNAs of as many as 10% of the protein-encoding genes were differentially expressed. There was substantial overlap with genes associated with MRD cell persistence reported in other studies. The top pathway regulated in the LTP cells was that involving p53, a master regulator of a spectrum of responses relevant to drug resistance and cytotoxic drug exposure including control of autophagy. We tested a select number of genes for contribution to BCP-ALL cell survival using Cas9/CRISPR in a 2-step selection, initially for overall effect on cell fitness, followed by 21 days of exposure to vincristine. Many genes involved in autophagy and lysosomal function were found to contribute to survival both at steady-state and during drug treatment. We also identified MYH9, NCSTN and KIAA2013 as specific genes contributing to fitness of BCP-ALL cells. CD44 was not essential for growth under steady state conditions but was needed for survival of vincristine treatment. Finally, although the drug transporter ABCC1/MRP1 is not overexpressed in BCP-ALL, a functional gene was needed for DTP cells to survive treatment with vincristine. This suggests that addition of possible ABCC1 inhibitors during induction therapy could provide benefit in eradication of minimal residual disease in patients treated with a chemotherapy regimen that includes vincristine.
