## Supplementary material for "Drug-tolerant persister B-cell precursor acute lymphoblastic leukemia cells": Table S2

### Sheet: contents
Tab 1. Genes differentially expressed in ICN13 BCP-ALL cells treated with 4 nM vincristine for 30 days [Table S1].
Tab 2. Genes with differential expression in MRD samples from patients compared to diagnosis (GSE83142 MRDpatients).
Tab 3. Genes with differential expression in PDX-isolated MRD199bulk cells (GSE83142 MRD199bulk)
Tab 4. Genes showing differential expression in primary samples of pediatric BCP-ALL treated with induction chemotherapy d0 compared to day 15 and day 33 (GSE67684).
Tab 5. Tested genes with different expressed in primary MLL-r BCP-ALL patient samples (n=3) compared to normal bone marrow CD19+CD10+ controls (n=4) (GSE176364).
Tab 6. ABC transporter expression in BCP-ALL; left GSE176364; right, Table S1
Tab 7. List of genes and Uniprot links
Tab 8. Essentiality in SANGER Cancer Dependency Map https://depmap.sanger.ac.uk/ and https://depmap.org/portal/

### Sheet: T1 ICN13vcrd30
Gene_Symbol	logFC	PValue	FDR	default.set	rpkm.PBS..d30	rpkm.PBS..d30.1	rpkm.PBS.d30	rpkm.VCR..4.nM.d30	rpkm.VCR.4.nM.d30	rpkm.VCR..4.nM.d30.1
CTGF	2.54632	2.05e-69	6.5e-67	up-regulated	2.9	3.2	3.3	20.3	17.8	15.7
CLEC14A	1.66405	4.51e-27	1.87e-25	up-regulated	1.6	1.2	1.5	4.6	4.5	4.2
MPO	1.64254	1.37e-34	8.53e-33	up-regulated	19.8	17.1	17.7	65	47.8	53
SELL	1.61671	7.35e-50	1.04e-47	up-regulated	79.8	68.7	73.7	223.1	217.9	223
PECAM1	1.48357	5.25e-32	2.92e-30	up-regulated	21.7	17.5	17.2	51.3	45.9	56.9
LAIR1	1.28747	8.9e-29	4.16e-27	up-regulated	16.1	16.6	16	43.5	34.7	37.6
NRP1	1.26294	7.57e-18	1.57e-16	up-regulated	2	1.8	1.9	3.7	4	5.7
MMP17	1.25541	9.93e-14	1.26e-12	up-regulated	1	0.9	0.8	2.3	1.7	2
LAMP5	-1.15633	3.75e-24	1.32e-22	down-regulated	138.3	134.1	135.7	65.1	59.7	53.4

### Sheet: T2 GSE83142 MRD
Gene_Symbol	logFC	PValue	FDR	default.set	rpkm.MRD1.D0	rpkm.MRD2.D0	rpkm.MRD3.D0	rpkm.MRD4.D0	rpkm.MRD4.D30	rpkm.MRD6.D30	rpkm.MRD3.D30
LGALS1	1.00275	0.0457519	0.54013	up-regulated	115.9	100.3	59.5	23.3	204.7	119.7	97.9
LGALS3	5.32747	1.1841e-06	0.00044184	up-regulated	0	4.6	0	0	105.5	39.1	2.2
NRP1	3.70131	0.00772699	0.221507	up-regulated	0.5	0	0	0.6	9.2	1.2	0
TFEB	1.71278	0.0015289	0.0814997	up-regulated	10.3	1	9.6	4.5	13.8	22.7	25.7
ABCC1	-1.25016	0.044889	0.537382	down-regulated	6.3	6.5	3.8	6.8	1.2	3.2	2.1
CTGF	-2.27258	0.01316	0.298903	down-regulated	190.6	117.8	3.1	57.5	37.3	7.4	9.2
IGFBP7	-4.30422	0.0020525	0.0982258	down-regulated	22	0	15	43.1	0	1.8	0
MPO	-1.72504	0.0386214	0.510297	down-regulated	58.6	32	47.1	429.9	35.5	30.6	71.3
SPN	-1.83425	0.000859494	0.0564515	down-regulated	17.3	7.5	14.3	11.3	3.7	3.3	2.9
TRPM4	-5.62743	0.000325903	0.0301331	down-regulated	19.3	43.4	0	1	0	0.5	0

### Sheet: T3 GSE83142 MRD199bulk DE ud
Gene_Symbol	logFC	PValue	FDR	default.set	rpkm.c1	rpkm.c2	rpkm.c3	rpkm.c4	rpkm.c5	rpkm.c6	rpkm.c7	rpkm.c8	rpkm.d1	rpkm.d2	rpkm.d3	rpkm.d4	rpkm.d5	rpkm.d6	rpkm.d7	rpkm.d8	rpkm.d9	rpkm.d10	rpkm.d11	rpkm.d12	rpkm.d13	rpkm.d14
CD44	1.0982	2.4058e-26	6.11494e-24	up-regulated	10.7	11.4	12.6	11.7	11.3	13.6	12.3	7.5	27.8	22.5	21.9	28.7	20.8	26.7	22.2	33.7	24.8	27.4	23.8	28.8	24.2	24.8
CD72	1.86817	2.28188e-27	6.27025e-25	up-regulated	13.7	11	6.8	13.7	13.5	11.4	8.7	4.1	19.2	41.8	67.5	38.1	38	32.3	33.6	59.5	39.1	36.9	31.3	47.6	44	59.6
IGFBP7	2.66905	7.32677e-24	1.3302e-21	up-regulated	3.6	2.3	2.4	4.9	1.6	3.7	0.6	14.2	19.2	21.1	10	16.1	22.1	28.2	27.4	26	25.8	15.3	20	14.2	28	19.3
LGALS1	2.30688	5.39892e-08	1.37227e-06	up-regulated	1.8	2	2.1	1	1	4.6	2.1	0	18.9	6.8	24.6	7.1	3.9	11.4	3.4	15.2	19.5	5.4	19.2	3.6	9.2	7.4
LGALS3	1.86123	8.0692e-08	1.93034e-06	up-regulated	0.4	2.3	0	2.2	0.4	3	0.5	0	4.8	6.2	1.6	9.8	3.6	7	9.5	3.5	6	6.2	7.4	4.9	5.6	2
SELL	1.39511	2.64517e-13	1.88066e-11	up-regulated	43.8	53.5	40.5	56	38.8	50.8	56.7	50.3	111.2	130.7	277.5	151.7	95.6	113.9	86	182	147.8	53.3	157.5	132.4	70.6	155.4
SERINC2	1.04844	0.00295871	0.0174649	up-regulated	2.3	2.2	4.6	2.1	4.5	2.3	4.4	3.9	5.3	10.5	13.2	3.3	3.6	8.3	0	12.5	8.1	5.1	9	5.6	1.9	6.9
TRPM4	2.22887	8.80084e-48	7.45651e-45	up-regulated	5.8	6.4	5.6	7.8	7.4	5.8	5.9	2.1	24.2	37.7	43.2	30.7	30.4	26.7	18.3	44	29.7	24.7	23.4	32.1	21.5	35.6
MPO	-1.23495	3.3742e-05	0.000408885	down-regulated	68.9	58	97.9	58.4	43.5	42.4	74.9	100.3	45.3	29.7	6.4	39.8	13	19.7	61.6	6.4	17.7	38.5	36.9	46.6	40.1	9

### Sheet: T4 patient d0 vs d15d33 chemo
d0.vs.d8	p.value	mean.1	mean.2	difference	SE.of.difference		d0 vs d15	p.value	mean.1	mean.2	difference	SE of difference		d0 vs d33	p.value	mean.1	mean.2	difference	SE of difference	unique genes 54 total
ABCD4	<0.000001	9.498	8.993	0.5049	0.06605		ABCD4	<0.000001	9.498	8.412	1.086	0.09439		ABCA2	<0.000001	7.107	6.526	0.5812	0.08828
ABL1	<0.000001	9.372	8.988	0.3842	0.05393		ABL1	<0.000001	9.372	8.79	0.5824	0.08366		ABCD4	<0.000001	9.498	7.923	1.575	0.08037
AKR7A2	0.000108	9.693	9.464	0.2287	0.05845		AKR7A2	<0.000001	9.934	9.426	0.5083	0.08422		ABL1	<0.000001	9.372	8.554	0.8176	0.07398
AKR7A2	0.003256	9.934	9.773	0.1613	0.05449		AKR7A2	0.000057	9.693	9.342	0.3506	0.08559		ACAT1	<0.000001	9.929	10.48	-0.5492	0.1077
ATG13	0.000443	7.914	8.083	-0.1693	0.04777		ATG13	0.000026	7.914	8.218	-0.3043	0.07093		AKR7A2	0.000014	9.934	9.6	0.3342	0.07542
ATP1B3	<0.000001	12	11.65	0.3482	0.05402		ATP11A	0.000226	6.121	6.74	-0.6181	0.165		AKR7A2	0.004408	9.693	9.473	0.2197	0.07645
BSG	0.000062	8.196	8.637	-0.441	0.1089		ATP1B3	<0.000001	12	11.54	0.4625	0.08115		ATG13	0.000661	8.51	8.343	0.1677	0.04863
CD24	0.000146	11.1	10.57	0.5269	0.1374		ATP6V0A2	0.000522	8.052	7.857	0.1949	0.05543		ATP11A	<0.000001	6.128	6.91	-0.7817	0.101
CD24	0.004466	13.99	13.67	0.3124	0.1092		BSG	<0.000001	8.196	9.354	-1.158	0.144		ATP11A	<0.000001	6.121	7.021	-0.8997	0.1511
CD24	0.004993	12.75	12.43	0.3134	0.111		CD24	<0.000001	13.99	12.76	1.225	0.1718		ATP11A	0.000007	5.723	6.268	-0.5456	0.1191
CD24	0.009474	12.49	12.18	0.3127	0.1199		CD24	<0.000001	12.75	11.52	1.228	0.1753		ATP1B3	<0.000001	12	11.39	0.6047	0.07286
CD24	0.009918	13.94	13.66	0.2741	0.1058		CD24	<0.000001	13.94	12.79	1.146	0.1684		BSG	<0.000001	8.196	9.456	-1.26	0.1229
CD44	<0.000001	8.451	9.314	-0.8627	0.1171		CD24	<0.000001	11.1	9.699	1.398	0.2256		CD24	0.009886	12.49	12.92	-0.4322	0.1662
CD44	<0.000001	8.659	9.497	-0.8382	0.118		CD24	<0.000001	12.19	11.15	1.044	0.1887		CD44	<0.000001	8.451	9.71	-1.258	0.1678
CD44	<0.000001	11.23	11.9	-0.6682	0.1078		CD24	0.000003	12.49	11.56	0.9237	0.194		CD44	<0.000001	8.659	9.855	-1.196	0.1694
CD44	<0.000001	8.628	9.359	-0.7305	0.1189		CD44	<0.000001	8.451	9.646	-1.195	0.1847		CD44	<0.000001	8.195	9.375	-1.18	0.1903
CD44	<0.000001	8.195	8.999	-0.8044	0.1387		CD44	<0.000001	8.659	9.866	-1.207	0.1868		CD44	<0.000001	8.164	9.093	-0.9283	0.1564
CD44	<0.000001	8.164	8.803	-0.6387	0.1104		CD44	<0.000001	8.628	9.677	-1.049	0.1827		CD44	<0.000001	8.628	9.611	-0.9834	0.1666
CD44	<0.000001	9.027	9.645	-0.6178	0.1162		CD44	<0.000001	8.164	9.088	-0.9237	0.1747		CD44	<0.000001	4.914	5.96	-1.046	0.2058
CD44	0.000015	4.914	5.562	-0.6478	0.148		CD44	<0.000001	11.23	12.2	-0.9674	0.1853		CD44	0.000014	11.23	11.97	-0.7411	0.1671
CD58	<0.000001	5.785	5.001	0.7837	0.09982		CD44	0.000064	8.195	9.079	-0.8839	0.2172		CD44	0.004188	9.027	9.515	-0.4879	0.1688
CD58	<0.000001	10.49	9.941	0.5444	0.07703		CD44	0.000887	4.914	5.676	-0.7622	0.2264		CD58	0.000261	5.785	5.312	0.4725	0.1276
CD58	<0.000001	10.53	9.998	0.5299	0.07709		CD44	0.001804	9.027	9.614	-0.5873	0.1861		CD72	<0.000001	9.51	6.87	2.64	0.1891
CD58	<0.000001	11.41	10.88	0.5239	0.07623		CD58	<0.000001	5.785	4.444	1.341	0.1484		CD74	<0.000001	13.25	12.08	1.164	0.1805
CD58	<0.000001	7.413	6.675	0.7387	0.1272		CD58	0.000001	10.53	9.919	0.6088	0.1232		CD93	<0.000001	7.275	9.084	-1.809	0.1731
CD72	0.012676	9.51	9.201	0.3089	0.1233		CD58	0.000014	11.41	10.86	0.542	0.1223		CD93	<0.000001	9.14	10.98	-1.835	0.1643
CD93	<0.000001	9.14	9.79	-0.6501	0.1171		CD58	0.000014	7.413	6.641	0.7727	0.1744		CELSR2	<0.000001	7.397	5.609	1.789	0.1027
CD93	0.000072	7.275	7.783	-0.5082	0.1266		CD58	0.002242	10.49	10.1	0.3875	0.1255		CELSR2	<0.000001	7.852	5.914	1.938	0.1063
CELSR2	<0.000001	7.852	7.104	0.7483	0.07555		CD72	<0.000001	9.51	8.199	1.311	0.2014		CELSR3	0.014727	5.972	5.711	0.261	0.1062
CELSR2	<0.000001	7.397	6.787	0.6106	0.06758		CD93	<0.000001	9.14	10.17	-1.031	0.1889		CTGF	<0.000001	10.24	6.073	4.171	0.4161
CELSR3	0.002035	5.972	6.197	-0.2249	0.07242		CD93	0.003245	7.275	7.889	-0.6141	0.2065		CXCR4	<0.000001	14.38	13.77	0.6168	0.07199
CTGF	0.000002	10.24	8.822	1.423	0.2971		CELSR2	<0.000001	7.397	6.123	1.275	0.1085		CXCR4	<0.000001	13.56	12.8	0.7631	0.1448
EPHB4	<0.000001	8.352	7.591	0.7611	0.1013		CELSR2	<0.000001	7.852	6.489	1.363	0.1175		CXCR4	0.000004	13.65	13.01	0.6421	0.1369
EPHB4	<0.000001	6.797	6.345	0.4524	0.07795		CTGF	0.000002	10.24	7.975	2.269	0.4603		EFNB2	<0.000001	7.34	4.159	3.181	0.2942
ERLIN2	<0.000001	7.94	7.457	0.483	0.05761		CXCR4	0.002123	14.38	14.14	0.2416	0.07778		EFNB2	<0.000001	8.306	5.48	2.826	0.3341
ERLIN2	<0.000001	9.192	8.915	0.2772	0.05281		EFNB2	<0.000001	7.34	5.283	2.057	0.3054		EPHB4	<0.000001	6.797	5.763	1.034	0.1051
FAT1	0.009908	6.219	5.583	0.6364	0.2455		EFNB2	<0.000001	8.306	6.465	1.842	0.3574		EPHB4	<0.000001	8.352	7.25	1.103	0.1418
GPM6B	<0.000001	7.248	5.439	1.809	0.1943		EPHB4	<0.000001	8.352	7.134	1.218	0.1595		FAT1	<0.000001	6.219	4.285	1.934	0.3704
GPM6B	<0.000001	7.37	6.076	1.294	0.165		EPHB4	<0.000001	6.797	5.917	0.8803	0.1195		GLT8D1	0.000004	9.85	9.444	0.4062	0.08608
GPM6B	<0.000001	7.885	6.042	1.843	0.239		ERLIN2	<0.000001	9.192	8.672	0.5195	0.07994		GLT8D1	0.000412	8.962	8.649	0.3122	0.0872
GPM6B	<0.000001	7.799	5.892	1.906	0.2603		ERLIN2	<0.000001	7.94	7.452	0.4883	0.07898		GPM6B	<0.000001	7.248	4.162	3.086	0.2802
IGFBP7	0.000019	5.345	4.582	0.7629	0.1763		GLT8D1	0.000161	9.85	9.492	0.3589	0.0936		GPM6B	<0.000001	7.37	5.299	2.071	0.2435
LAMP1	<0.000001	12.5	12.78	-0.2714	0.04358		GPM6B	<0.000001	7.248	4.918	2.33	0.3029		GPM6B	<0.000001	7.885	5.3	2.586	0.3267
LAMP1	0.000009	10.95	11.2	-0.2536	0.05635		GPM6B	<0.000001	7.37	5.695	1.674	0.2717		GPM6B	<0.000001	7.799	5.658	2.141	0.3448
LAMP2	<0.000001	8.784	9.133	-0.3486	0.06418		GPM6B	<0.000001	7.885	5.83	2.055	0.3744		IGFBP7	<0.000001	10.24	11.73	-1.488	0.2045
LAMP2	0.000015	9.024	9.339	-0.3151	0.07187		GPM6B	0.000015	7.799	6.042	1.757	0.3982		IGFBP7	<0.000001	9.484	11.02	-1.537	0.2301
LGALS1	<0.000001	9.088	11	-1.91	0.1996		IGFBP7	0.000013	9.484	10.64	-1.153	0.2585		LAMP1	<0.000001	7.666	8.557	-0.8913	0.158
LGALS2	0.001148	4.635	5.38	-0.7448	0.2273		IGFBP7	0.000043	10.24	11.19	-0.9555	0.2293		LAMP1	0.000522	10.95	11.2	-0.2508	0.07136
LGALS3	<0.000001	9.075	11.33	-2.254	0.1505		ITGA4	0.000221	9.2	9.812	-0.6126	0.1633		LAMP2	<0.000001	9.024	10.65	-1.63	0.1038
LGALS3BP	<0.000001	9.252	8.542	0.7101	0.1333		ITGA4	0.003339	9.199	9.679	-0.4805	0.1621		LAMP2	<0.000001	8.784	10.19	-1.411	0.09584
LGALS8	0.000078	8.375	8.605	-0.2302	0.05764		LAIR1	0.000032	11	10.5	0.4966	0.1172		LAMP2	<0.000001	11.32	12.03	-0.7168	0.08442
LGALS8	0.009998	8.662	8.819	-0.1567	0.06053		LAMP2	<0.000001	9.024	9.63	-0.6059	0.12		LGALS1	<0.000001	9.088	11.64	-2.55	0.289
LGALS9	<0.000001	8.548	8.06	0.488	0.07706		LAMP2	0.000002	8.784	9.312	-0.5282	0.1093		LGALS2	<0.000001	4.635	6.165	-1.53	0.3002
LIPA	<0.000001	10.88	11.34	-0.4605	0.05975		LGALS1	<0.000001	9.088	11.23	-2.138	0.3239		LGALS3	<0.000001	9.075	12.37	-3.295	0.2059
MMP14	0.00069	7.228	7.007	0.2209	0.06457		LGALS3	<0.000001	9.075	11.83	-2.755	0.2334		LGALS3BP	<0.000001	9.252	7.38	1.871	0.1995
MPO	<0.000001	10.69	11.89	-1.207	0.186		LGALS3BP	0.000002	9.252	8.226	1.026	0.2114		LGALS4	<0.000001	5.785	4.231	1.554	0.1347
MPO	<0.000001	9.451	10.72	-1.267	0.1966		LGALS4	0.010477	5.785	5.435	0.3499	0.1356		LGALS8	<0.000001	8.375	8.916	-0.5415	0.07653
MYH9	<0.000001	9.791	10.14	-0.3517	0.05981		LGALS8	<0.000001	8.375	8.921	-0.5464	0.08483		LGALS8	<0.000001	7.327	6.816	0.5104	0.07677
NCSTN	0.004808	8.46	8.623	-0.1625	0.05728		LGALS8	0.000012	7.327	6.94	0.3866	0.08639		LGALS8	0.000201	6.758	7.372	-0.614	0.1627
NCSTN	0.004808	8.46	8.623	-0.1625	0.05728		LGALS8	0.000045	6.758	7.421	-0.6628	0.1596		LGALS8	0.006515	8.816	9.06	-0.2439	0.0889
PROM1	<0.000001	8.472	7.231	1.242	0.2339		LGALS8	0.017055	8.662	8.874	-0.2113	0.08798		LGALS9	<0.000001	8.548	7.935	0.6128	0.1116
SDC2	0.000038	6.614	5.967	0.6475	0.1553		LGALS8	0.019489	8.816	9.049	-0.233	0.09908		LIPA	0.000063	10.88	11.25	-0.3749	0.09209
SDC2	0.004693	8.26	7.508	0.7518	0.2644		LGALS9	0.000065	8.548	8.049	0.499	0.1227		MMP14	0.000061	7.228	6.864	0.364	0.08924
SDC2	0.007592	7.489	6.938	0.5508	0.2052		LIPA	<0.000001	10.88	11.79	-0.9146	0.09267		MPO	<0.000001	10.69	13.96	-3.269	0.2567
SERINC3	0.000277	10.44	10.6	-0.1671	0.04554		MMP14	0.001031	7.228	6.876	0.3522	0.106		MPO	<0.000001	9.451	13.5	-4.05	0.2588
SERINC3	0.001412	10.04	10.15	-0.1186	0.03687		MPO	<0.000001	9.451	12.24	-2.79	0.2944		MYH9	<0.000001	9.791	10.53	-0.7341	0.08213
SERINC3	0.008479	9.999	10.13	-0.127	0.04799		MPO	<0.000001	10.69	12.78	-2.09	0.2882		NCSTN	0.000331	8.46	8.722	-0.2615	0.07183
TFE3	<0.000001	9.275	9.648	-0.3731	0.05945		MYH9	<0.000001	9.791	10.44	-0.6449	0.0928		NCSTN	0.000331	8.46	8.722	-0.2615	0.07183
TFE3	0.000015	7.151	7.425	-0.274	0.06248		NCSTN	<0.000001	8.46	8.975	-0.5152	0.08707		NPC1	<0.000001	8.49	8.041	0.4494	0.08792
VLDLR	<0.000001	7.063	6.091	0.9714	0.1735		NCSTN	<0.000001	8.46	8.975	-0.5152	0.08707		PECAM1	0.000001	9.521	10.47	-0.9467	0.1908
VNN1	0.000041	7.624	8.471	-0.8472	0.2042		PECAM1	0.000473	8.267	9.03	-0.7632	0.2153		PECAM1	0.000012	8.267	9.144	-0.8775	0.1964
WNK1	<0.000001	9.983	10.27	-0.2839	0.05428		PECAM1	0.000598	9.521	10.24	-0.715	0.2055		PECAM1	0.022665	10.75	11.19	-0.4372	0.1907
WNK1	0.00003	10.1	10.33	-0.2362	0.05591		PROM1	<0.000001	8.472	6.543	1.929	0.37		PROM1	0.000341	8.472	7.265	1.208	0.3325
WNK1	0.001677	8.647	8.879	-0.233	0.07363		SDC2	<0.000001	6.614	4.869	1.745	0.2313		SDC2	<0.000001	6.614	4.361	2.253	0.211
							SDC2	0.000007	8.26	6.452	1.808	0.3949		SDC2	<0.000001	8.26	5.202	3.058	0.3739
							SDC2	0.000083	7.489	6.245	1.244	0.3108		SDC2	<0.000001	7.489	5.399	2.09	0.293
							SERINC3	0.000001	9.999	10.35	-0.353	0.07076		SERINC3	<0.000001	10.04	10.53	-0.494	0.05097
							SERINC3	0.000351	10.44	10.69	-0.25	0.06894		SERINC3	<0.000001	10.44	10.91	-0.4757	0.06147
							TFE3	0.0001	7.151	7.507	-0.3561	0.08997		SERINC3	<0.000001	9.999	10.33	-0.3323	0.06138
							TFE3	0.016894	9.275	9.503	-0.2279	0.09473		SERINC3	0.000244	10.03	10.27	-0.2367	0.06359
							TFEB	0.005796	9.688	9.245	0.4434	0.1593		SLC7A5	0.000409	9.78	9.288	0.4923	0.1374
							VLDLR	0.000004	7.063	5.733	1.33	0.283		TFE3	<0.000001	7.151	7.773	-0.6218	0.0818
							VNN1	0.006565	7.624	8.564	-0.9401	0.3429		TFE3	<0.000001	9.275	9.743	-0.4679	0.08166
							WNK1	<0.000001	9.983	10.7	-0.7124	0.08793		TFEB	0.000002	9.688	8.995	0.6935	0.1434
							WNK1	<0.000001	10.1	10.77	-0.6737	0.08787		TFEB	0.012916	7.749	7.397	0.3517	0.1405
							WNK1	0.000005	6.327	6.959	-0.6322	0.1359		TRIM16	0.000007	6.245	6.939	-0.694	0.1513
							WNK1	0.002713	6.503	6.916	-0.4132	0.1364		VNN1	<0.000001	7.624	10.31	-2.685	0.3081
														WNK1	<0.000001	9.983	10.41	-0.423	0.07069
														WNK1	0.000008	6.327	6.842	-0.5152	0.1129
														WNK1	0.000019	10.1	10.4	-0.3067	0.07027
														WNK1	0.007173	6.503	6.828	-0.3254	0.1201
														WNK1	0.010123	8.647	8.952	-0.3052	0.1178

### Sheet: T5 DE MLLr vs NBM
Gene_Symbol	logFC	PValue	FDR	default.set	rpkm.X030318_NH1_S1_R1_001Aligned.sortedByCoord.out.bam	rpkm.X030318_NH2_S2_R1_001Aligned.sortedByCoord.out.bam	rpkm.X030318_NH3_S3_R1_001Aligned.sortedByCoord.out.bam	rpkm.X030318_NH7_S7_R1_001Aligned.sortedByCoord.out.bam	rpkm.X030318_NH4_S4_R1_001Aligned.sortedByCoord.out.bam	rpkm.X030318_NH5_S5_R1_001Aligned.sortedByCoord.out.bam	rpkm.X030318_NH6_S6_R1_001Aligned.sortedByCoord.out.bam
ABL1	1.2889	0.00187872	0.0153594	up-regulated	5.4	7.4	5.5	6.7	22.8	11.9	18.2
ACAT1	1.8332	6.37e-05	0.000959095	up-regulated	3.6	3	2.3	3.1	7.2	15.4	13.9
ADAMTS7	7.57104	2.34e-12	3.29e-10	up-regulated	0	0	0	0	1.9	3	0.7
AKR7A2	2.13913	1.19e-06	3.4e-05	up-regulated	7.8	7.3	8.5	6.8	37.9	45.5	31.3
ATP1B3	1.79268	3.11e-05	0.000528292	up-regulated	13.4	11.6	9.6	6.8	45.4	45.3	33.2
CALCOCO2	1.23029	0.00213356	0.0169614	up-regulated	14	12.9	15.8	15.4	50.6	35	32.3
CD109	6.66388	3.07e-14	6.08e-12	up-regulated	0	0.1	0	0.2	2.3	7.5	17.6
CD58	2.07992	0.00011255	0.0015567	up-regulated	6.9	7.7	4.1	2.3	20.4	26.2	30.9
CD72	2.205	0.00148381	0.0126874	up-regulated	17.2	16.7	95.8	10.6	93.6	207.3	276
CD93	2.06865	0.00634348	0.0398338	up-regulated	0.6	0.8	7	3.3	29.6	5.4	8.5
CELSR2	2.3478	2.7e-05	0.000470303	up-regulated	0.5	0.8	0.3	0.5	2.3	2.5	3.8
CLEC11A	7.24338	1.2e-20	6.72e-18	up-regulated	0.2	0.2	0.9	2.3	154.4	165.1	124.4
CLEC14A	8.82381	3.1e-24	3.04e-21	up-regulated	0	0	0	0.3	61.7	39.2	21.5
CLECL1	1.59497	0.0091824	0.052987	up-regulated	10.7	4.6	13.8	2.5	28.4	38.5	15.6
CSPG4	9.78469	7.47e-31	1.29e-27	up-regulated	0	0	0.1	0	26.8	54.1	18.6
CTGF	6.58975	1.57e-07	5.86e-06	up-regulated	0	0.2	5.5	0.4	308.1	96.6	136.6
EFNB2	7.35573	4.41e-17	1.64e-14	up-regulated	0.3	0.1	0.1	0.1	4.7	11.8	56.1
EPHB4	2.0661	0.000456191	0.00487973	up-regulated	2.2	0.9	1	3.3	3.6	13.6	8.1
ERLIN1	2.15734	1.94e-06	5.22e-05	up-regulated	1.7	1.5	1.9	2.8	10.5	8.8	10.6
ERLIN2	1.3339	0.00566192	0.0364372	up-regulated	3.3	2.5	4.4	3.8	6.3	5.9	18.9
FAT3	9.74537	3.66e-11	3.84e-09	up-regulated	0	0	0	0	0.8	0.2	0.2
GPM6B	4.51784	9.33e-13	1.44e-10	up-regulated	0.5	0.2	0.3	0.2	10.3	4.1	8.8
IGFBP7	6.13388	4.14e-12	5.29e-10	up-regulated	0.2	0.2	3.3	0.6	80.3	129.3	59.5
ITGA4	1.71321	9.63e-05	0.00136472	up-regulated	23.8	24.9	19.9	25.6	143.2	65.2	58.6
KIAA2013	1.19615	0.00579244	0.0371341	up-regulated	5.4	8	9.9	9	21.2	15.5	27.9
LAIR1	1.03726	0.0148332	0.0764846	up-regulated	11.4	13.6	19.2	15.3	50.5	24.3	31.7
LAMP2	1.86551	0.000296196	0.00343089	up-regulated	2.4	3	4.9	5.3	11.5	7.9	30.3
LAMP5	8.90466	3.34e-12	4.35e-10	up-regulated	0.2	0	0.3	0.2	305.8	14.8	3
LGALS1	2.6291	4.51e-06	0.000106346	up-regulated	34.1	75	139.2	48.1	572.3	773.6	242.3
LGALS9	1.08552	0.0357256	0.147891	up-regulated	9.2	8	32.1	11.4	42.3	35.4	35.5
LIPC	5.65232	2.13e-09	1.47e-07	up-regulated	0.1	0	0	0.2	3.4	7	4.7
MMP14	5.59129	2.66e-10	2.25e-08	up-regulated	0.4	0.5	1.3	0.2	83.5	20.5	3.9
MMP17	2.44208	0.0215632	0.101203	up-regulated	1.2	0.4	5.4	0.5	23.2	12.6	0.1
MPO	5.55206	1.43e-13	2.61e-11	up-regulated	0.2	0.2	0.7	0.1	31.7	4.9	18
NEGR1	8.60844	1.36e-12	2.05e-10	up-regulated	0	0	0	0	12.1	0.3	0.8
NRP1	8.42147	2.8e-13	4.75e-11	up-regulated	0	0	0	0	0.1	8.3	10.8
PCDHGC3	6.38444	2.58e-32	4.9e-29	up-regulated	0.4	0.1	0.2	0.3	24.2	17.4	27.5
PROM1	10.7458	1.61e-59	3.06e-55	up-regulated	0	0	0	0	44.1	56.3	47.4
SDC2	6.12323	3.93e-06	9.44e-05	up-regulated	0	0	0.1	0	4.7	3.7	0.2
SERINC2	6.53642	1.04e-08	5.64e-07	up-regulated	0	0	1.2	0.1	20.5	35.2	58.4
SLC1A4	2.9105	9.13e-08	3.65e-06	up-regulated	0.6	1.6	2	1	15.5	6.2	12.7
SLC4A1	9.12787	2.37e-06	6.14e-05	up-regulated	0	0	0	0	0.2	36.3	0
SLC7A5	1.57056	0.0146426	0.0757585	up-regulated	8.1	10.1	1.4	2.9	6.5	21.4	30
SMIM24	8.23068	2.24e-33	5.31e-30	up-regulated	0.1	0.2	0.3	0.5	53.3	75	174.6
SPN	1.89782	0.00132227	0.0115719	up-regulated	13.8	24.3	3.7	19.6	106.9	23.6	68.5
TRPM4	7.65071	1.77e-09	1.26e-07	up-regulated	0	0	0.4	0	6.9	30.6	41.4
VAT1L	10.5703	9.68e-17	2.99e-14	up-regulated	0	0	0.4	0.3	662.8	176.5	92
VLDLR	8.32564	3.15e-36	1.5e-32	up-regulated	0	0.1	0.1	0.1	55.7	15	25.2
VNN1	2.66301	0.0295203	0.128022	up-regulated	0	0.5	0.5	14.8	62.5	15.2	3.2
LGALS3	-3.18296	0.000408131	0.004433	down-regulated	5	8.6	28.8	4.1	0.8	3.1	0.6
LGALS3BP	-1.78025	0.00967002	0.0552141	down-regulated	4.9	6.7	2.8	25	2.6	2.8	4.1
SELL	-2.75164	8.85e-07	2.63e-05	down-regulated	126.9	114.9	142.6	348.1	15.3	36.8	39.1
SELPLG	-3.40068	7.93e-07	2.38e-05	down-regulated	35.5	66.1	39.8	127.3	13.9	5.7	1.9

### Sheet: T6 ABC transporters
PMID 21770407							Normal CD19+CD10+ human pre-B cells compared to BCP-ALL MLLr samples													ICN13 cells treated with PBS or 4 nM vincristine for 30 days
	CRISPR						NBM	NBM	NBM	NMB	MLL	MLL	MLL							rpkm.PBS..d30	rpkm.PBS..d30.1	rpkm.PBS.d30	rpkm.VCR..4.nM.d30	rpkm.VCR.4.nM.d30	rpkm.VCR..4.nM.d30.1
		ABCA1	-1.16089	0.126896	0.364633	no change	1.1	0.8	6.7	1.8	1.2	0.6	2.4		ABCA1	-1.94093	1.02177e-14	1.47501e-13	down-regulated	4.3	5.7	4	0.9	0.8	1.9
		ABCA10	-3.70953	0.00120492	0.0106774	down-regulated	0.2	0.5	0.3	0.2	0	0	0.1		ABCA10					expression below cutoff <1 rpkm
		ABCA12	1.56437	0.24068	0.551939	no change	0	0	0.1	0	0	0.1	0.1		ABCA12					expression below cutoff <1 rpkm
		ABCA13	4.39931	0.0354066	0.146817	up-regulated	0	0	0	0	0	0	0		ABCA13					expression below cutoff <1 rpkm
X	Y	ABCA2	-0.654888	0.239791	0.550677	no change	9.3	19.8	2.8	9.2	9	6.5	7.1		ABCA2	0.87022	8.28756e-17	1.54889e-15	no change	4.6	4.6	4.7	8.3	8.2	8.3
X		ABCA3	-1.97738	0.0199929	0.0957242	down-regulated	1.7	2.4	0.7	1.6	0.2	0.2	1.1		ABCA3					expression below cutoff <1 rpkm
		ABCA4	2.37416	0.464263	0.806361	no change	0	0	0	0	0	0	0		ABCA4					expression below cutoff <1 rpkm
		ABCA5	-4.59887	1.75999e-07	6.45828e-06	down-regulated	3.1	3.7	1.5	1.8	0	0.1	0.3		ABCA5					expression below cutoff <1 rpkm
		ABCA6	-6.87815	0.000173658	0.00222732	down-regulated	0.1	0.1	0.1	0	0	0	0		ABCA6					expression below cutoff <1 rpkm
		ABCA7	-1.07647	0.0713012	0.243146	no change	23.3	21.4	22.3	31.5	27.5	9.7	3		ABCA7	0.652115	7.56595e-09	4.88798e-08	no change	5.1	5.3	4.8	8.4	7.2	7.8
		ABCA8	0	1	1	no change	0	0	0	0	0	0	0		ABCA8					expression below cutoff <1 rpkm
		ABCA9	-4.05236	0.00224267	0.017637	down-regulated	0.1	0.1	0.1	0	0	0	0		ABCA9					expression below cutoff <1 rpkm
X		ABCB1	-6.01626	1.48313e-10	1.34244e-08	down-regulated	3.9	6.2	2	3.2	0.1	0.1	0		ABCB1					expression below cutoff <1 rpkm
		ABCB10	0.34875	0.447251	0.790749	no change	6.7	6.7	5	6.6	10.6	11.2	5.2		ABCB10	-0.647312	6.15029e-06	2.41444e-05	no change	6.3	7.7	7.8	3.7	4.4	5.4
X		ABCB11	-3.40315	0.361977	0.704333	no change	0	0	0	0	0	0	0		ABCB11					expression below cutoff <1 rpkm
X		ABCB4	-1.49936	0.0916819	0.289965	no change	3.4	1.6	8.4	0.5	3.2	0.6	0.6		ABCB4	-0.497269	3.12643e-05	0.00010648	no change	4.7	4.8	4.4	3.1	2.9	3.6
X		ABCB5	2.96701	0.247311	0.560694	no change	0	0	0	0	0	0	0		ABCB5					expression below cutoff <1 rpkm
		ABCB6	0.113136	0.871137	1	no change	0.3	0.2	0.5	0.7	0.3	0.7	0.5		ABCB6					expression below cutoff <1 rpkm
		ABCB7	1.16576	0.0102181	0.0574295	up-regulated	12.3	8.4	13.5	10.2	18	21.9	47.2		ABCB7	-0.801894	1.70186e-13	2.10789e-12	no change	22.7	22.8	20.7	11.7	12.2	13.1
		ABCB8	-0.409772	0.358241	0.700442	no change	3.8	4.6	3.7	4.8	3.5	4.5	2.8		ABCB8	0.431287	0.000704297	0.00179785	no change	2.5	2.7	2.6	3.8	3.3	3
		ABCB9	-0.266299	0.75577	1	no change	0.1	0.2	0.1	0.4	0.2	0.2	0.3		ABCB9					expression below cutoff <1 rpkm
X	Y	ABCC1	0.3448	0.416643	0.765471	no change	15.1	16.1	10.6	24.8	27.8	15.4	29.4		ABCC1	0.312716	0.00791394	0.0155311	no change	11	11.7	11.6	13.5	12.1	16.1
X		ABCC10	-1.70567	8.45928e-05	0.00121618	down-regulated	8.5	8.6	6.7	8.2	2.9	3.1	2.4		ABCC10	0.318424	0.0117296	0.0220835	no change	1.6	1.4	1.5	1.8	1.7	1.8
X		ABCC11	-1.80286	0.268318	0.589549	no change	0	0	0	0	0	0	0		ABCC11					expression below cutoff <1 rpkm
		ABCC12	0	1	1	no change	0	0	0	0	0	0	0		ABCC12					expression below cutoff <1 rpkm
X		ABCC2	-0.00568573	1	1	no change	1.7	0.8	1.3	1.5	1.1	1.5	1.9		ABCC2					expression below cutoff <1 rpkm
X		ABCC3	-6.4439	0.000389631	0.00426865	down-regulated	0.1	0.1	3.9	0	0	0	0		ABCC3					expression below cutoff <1 rpkm
X	Y	ABCC4	0.585698	0.362839	0.70556	no change	1.2	1.4	1.2	0.8	0.6	2.5	2.9		ABCC4	-0.251728	0.0791283	0.119125	no change	2.6	2.8	2.8	1.8	2	2.8
X	Y	ABCC5	0.312542	0.460756	0.805112	no change	4	4.1	4.6	7	8.4	4.1	8.6		ABCC5	0.214885	0.0973845	0.142833	no change	4.2	4.4	4.3	4.5	4.2	5.9
X		ABCC6	1.17121	0.193081	0.481637	no change	0.1	0.1	0.1	0.2	0.1	0.2	0.4		ABCC6					expression below cutoff <1 rpkm
		ABCC8	-3.68896	0.224416	0.529355	no change	0	0	0	0	0	0	0		ABCC8					expression below cutoff <1 rpkm
		ABCC9	0	1	1	no change	0	0	0	0	0	0	0		ABCC9					expression below cutoff <1 rpkm
		ABCD1	0.809125	0.181912	0.462951	no change	1.9	2.3	4.2	3.3	3.8	2.6	11.8		ABCD1	0.812422	3.04932e-09	2.10794e-08	no change	2.3	2.5	2.2	4.3	3.9	3.6
		ABCD2	-8.18882	7.60473e-11	7.3376e-09	down-regulated	4	2.5	0.4	3.9	0	0	0		ABCD2	-0.517768	0.0183203	0.032821	no change	0.7	1.1	0.9	0.5	0.5	0.8
		ABCD3	-0.3227	0.593734	0.922595	no change	1.6	1.8	1.6	2.2	1	2	1.9		ABCD3	-0.725904	1.69637e-08	1.04375e-07	no change	6.1	6.9	6.7	3.3	3.7	4.6
	Y	ABCD4	0.329751	0.409156	0.758173	no change	8.7	8.6	10.6	8.5	13	15.3	11.1		ABCD4	-0.00140969	0.993162	0.99558	no change	11.4	11.3	11.8	11.7	10.9	11
		ABCE1	0.694024	0.0959367	0.300225	no change	7.5	4.3	4.2	7	9.9	9.9	11.9		ABCE1	-0.441864	0.00187056	0.00432318	no change	16.2	20	19	10.3	13.3	15.9
		ABCF1	-0.455647	0.282712	0.608238	no change	33.3	28	18.6	23.6	18.9	18.8	27.5		ABCF1	0.145036	0.158686	0.217583	no change	30.3	28.6	31.1	32.8	31.9	32.2
		ABCF2	0.530861	0.190758	0.477767	no change	10	9.4	7.4	14.9	15.4	18.6	17.2		ABCF2	0.213724	0.0539323	0.0854847	no change	17.9	17.6	19.9	21.6	21.3	19.7
		ABCF3	-0.46469	0.257169	0.574461	no change	12.8	13.9	11.3	13.2	11.3	8.4	12.5		ABCF3	0.00916563	0.93341	0.949016	no change	11.2	11.3	10.6	11.1	11	10.4
		ABCG1	-5.37708	7.2308e-08	2.96213e-06	down-regulated	2.9	2.6	2.9	4.1	0.2	0	0		ABCG1	-0.177251	0.254755	0.326349	no change	2.2	2.1	1.8	1.4	1.6	2.2
X		ABCG2	0.411607	0.739708	1	no change	0.1	0.4	0	0.1	0.1	0.5	0		ABCG2					expression below cutoff <1 rpkm
		ABCG4	-0.150159	1	1	no change	0	0	0	0	0	0	0		ABCG4					expression below cutoff <1 rpkm
		ABCG5	-2.69315	0.260175	0.577869	no change	0.1	0	0	0.2	0	0	0		ABCG5					expression below cutoff <1 rpkm
		ABCG8	-0.259468	1	1	no change	0	0	0	0	0	0	0		ABCG8					expression below cutoff <1 rpkm

### Sheet: T7 List of selected genes
ABCA2	https://www.uniprot.org/uniprot/Q9BZC7							transporters			Lysosomes and autophagy					cell surface							#55 unique genes with DE in Tab 4
ABC C1 = MRP1	https://www.uniprot.org/uniprot/P33527							ABCA2			ABL1		RagA (Rraga)			BSG		ITGA4					ABCA2
ABC C4= MRP4	https://www.uniprot.org/uniprot/O15439							ABCC1 = MRP1			ACAT1		RagB (Rragb)			CD24		LAIR1					ABL1
ABC C5	https://www.uniprot.org/uniprot/O15440							ABCC4= MRP4			ADAMTS7		RagD (Rragd)			CD43= SPN		LAMP5					ACAT1
ABCD4	https://www.uniprot.org/uniprot/O14678							ABCC5			ATG13		SLC38A9			CD44		NCSTN					AKR7A2
ABL1	https://www.uniprot.org/uniprot/P00519							ABCD4			ATP6V0A2		S6K1 = RPS6KB1			CD58		NEGR1					ATG13
ACAT1	https://www.uniprot.org/uniprotkb/P24752/entry							ATP1B3			CALCOCO2 = NDP52		Tak1 = MAP3K7			CD72		NRP1					ATP11A
ADAMTS7	https://www.uniprot.org/uniprot/Q9UKP4							ATP11A			KIAA2013		TFEB			CD93		NRP2					ATP1B3
AKR7A2	https://www.uniprot.org/uniprot/O43488							SLC7A5			LAMP1		TFE3			CD109		PECAM1					ATP6V0A2
ATG13	https://www.uniprot.org/uniprot/O75143							SLC1A4/ASCT1			LAMP2		TMEM192			CELSR2		PCDHGC3					BSG
ATP11A	https://www.uniprot.org/uniprot/P98196							SLC3A2			Lamtor1/p18		TRIM16			CELSR3		PROM1					CD24
ATP1B3	https://www.uniprot.org/uniprot/P54709							SLC4A1			Lamtor2/p14		TSG101			CLEC14A		SDC2					CD44
ATP6V0A2	https://www.uniprot.org/uniprot/Q9Y487										LGALS1		ULK1			CLECL1		SELL = L-SELECTIN					CD58
BSG	https://www.uniprot.org/uniprot/P35613										LGALS3		WNK1			CSPG4		SELPLG=PSGL1					CD72
CALCOCO2 = NDP52	https://www.uniprot.org/uniprot/Q13137										LGALS8					CTGF		SERINC2					CD74
CD109	https://www.uniprot.org/uniprot/Q6YHK3							other			LGALS9					CXCR4		SERINC3					CD93
CD24	https://www.uniprot.org/uniprot/P25063							AKR7A2			LKB1 = STK11					EFNB2		SMIM24					CELSR2
CD44	https://www.uniprot.org/uniprot/P16070							CLEC11A			LIPA					EPHB4		TRPM4					CELSR3
CD58	https://www.uniprot.org/uniprot/P19256							ERLIN1			LIPC					ERLIN2		VAT1L					CTGF
CD72	https://www.uniprot.org/uniprot/P21854							GLT8D1			MPO					FAT1		VLDLR					CXCR4
CD74	https://www.uniprot.org/uniprot/P04233							IGFBP7			NPC1					FAT3= CDHF15		VNN1					EFNB2
CD93	https://www.uniprot.org/uniprot/Q9NPY3							LGALS2								GPM6B							EPHB4
CELSR2	https://www.uniprot.org/uniprot/Q9HCU4							LGALS3BP															ERLIN2
CELSR3	https://www.uniprot.org/uniprot/Q9NYQ7							LGALS4															FAT1
CLEC11A =?SCGF	https://www.uniprot.org/uniprot/Q9Y240							MMP14															GLT8D1
CLEC14A =unkn	https://www.uniprot.org/uniprot/Q86T13							MMP17															GPM6B
CLECL1	https://www.uniprot.org/uniprot/Q8IZS7							MYH9															IGFBP7
CSPG4	https://www.uniprot.org/uniprot/Q6UVK1																						ITGA4
CTGF	https://www.uniprot.org/uniprot/P29279																						LAIR1
CXCR4	https://www.uniprot.org/uniprot/P61073																						LAMP1
EFNB2	https://www.uniprot.org/uniprot/P52799																						LAMP2
EPHB4	https://www.uniprot.org/uniprot/P54760																						LGALS1
ERLIN1 = ERAD	https://www.uniprot.org/uniprot/O94905																						LGALS2
ERLIN2	https://www.uniprot.org/uniprot/P02730																						LGALS3
FAT1	https://www.uniprot.org/uniprot/Q14517																						LGALS3BP
FAT3= CDHF15	https://www.uniprot.org/uniprot/Q8TDW7																						LGALS4
GLT8D1	https://www.uniprot.org/uniprot/Q68CQ7																						LGALS8
GPM6B	https://www.uniprot.org/uniprot/Q13491																						LGALS9
IGFBP7	https://www.uniprot.org/uniprot/Q16270																						LIPA
ITGA4	https://www.uniprot.org/uniprot/P56199																						MMP14
KIAA2013	https://www.uniprot.org/uniprot/Q8IYS2																						MPO
LAIR1	https://www.uniprot.org/uniprot/Q6GTX8																						MYH9
LAMP1	https://www.uniprot.org/uniprot/P11279																						NCSTN
LAMP2	https://www.uniprot.org/uniprot/P13473																						NPC1
LAMP5	https://www.uniprot.org/uniprot/Q9UJQ1																						PECAM1
Lamtor1/p18	https://www.uniprot.org/uniprot/Q6IAA8																						PROM1
Lamtor2/p14	https://www.uniprot.org/uniprot/Q9Y2Q5																						SDC2
LGALS1	https://www.uniprot.org/uniprot/P09382																						SERINC3
LGALS2	https://www.uniprot.org/uniprot/P05162																						SLC7A5
LGALS3	https://www.uniprot.org/uniprot/P17931																						TFE3
LGALS3BP	https://www.uniprot.org/uniprot/Q08380																						TFEB
LGALS4	https://www.uniprot.org/uniprot/P56470																						TRIM16
LGALS8	https://www.uniprot.org/uniprot/O00214																						VLDLR
LGALS9	https://www.uniprot.org/uniprot/O00182																						VNN1
LIPA	https://www.uniprot.org/uniprot/P38571																						WNK1
LIPC	https://www.uniprot.org/uniprot/P11150
Tak1 = MAP3K7	https://www.uniprot.org/uniprot/O43318
MMP14	https://www.uniprot.org/uniprot/P50281
MMP17	https://www.uniprot.org/uniprot/Q9ULZ9
MPO	https://www.uniprot.org/uniprot/P05164
MYH9	https://www.uniprot.org/uniprot/P35579
NCSTN	https://www.uniprot.org/uniprot/Q92542
NEGR1	https://www.uniprot.org/uniprot/Q7Z3B1
NPC1	https://www.uniprot.org/uniprot/O15118
NRP1	https://www.uniprot.org/uniprot/O14786
NRP2	https://www.uniprot.org/uniprot/O60462
PCDHGC3	https://www.uniprot.org/uniprot/Q9UN70
PECAM1	https://www.uniprot.org/uniprot/P16284
PROM1	https://www.uniprot.org/uniprot/O43490
S6K1 = RPS6KB1 =p70S6K1	https://www.uniprot.org/uniprot/P23443
RagA (Rraga)	https://www.uniprot.org/uniprot/Q7L523
RagB (Rragb)	https://www.uniprot.org/uniprot/Q5VZM
RagD (Rragd)	https://www.uniprot.org/uniprot/Q9NQL2
SDC2	https://www.uniprot.org/uniprot/P34741
SELL = L-SELECTIN	https://www.uniprot.org/uniprot/P14151
SELPLG=PSGL1	https://www.uniprot.org/uniprot/Q14242
SERINC2	https://www.uniprot.org/uniprot/Q96SA4
SERINC3	https://www.uniprot.org/uniprot/Q13530
SLC1A4/ASCT1	https://www.uniprot.org/uniprot/P43007
SLC38A9	https://www.uniprot.org/uniprot/Q8NBW4
SLC3A2 (CD98, 4F2)	https://www.uniprot.org/uniprot/P04229
SLC4A1 = CD233	https://www.uniprot.org/uniprot/P02730
SLC7A5	https://www.uniprot.org/uniprot/Q01650
SMIM24	https://www.uniprot.org/uniprot/O75264
CD43= SPN	https://www.uniprot.org/uniprot/P16150
LKB1 = STK11	https://www.uniprot.org/uniprot/Q15831
TFE3	https://www.uniprot.org/uniprot/P19532
TFEB	https://www.uniprot.org/uniprot/P19484
TMEM192	https://www.uniprot.org/uniprot/Q8IY95
TRIM16	https://www.uniprot.org/uniprot/O95361
TRPM4	https://www.uniprot.org/uniprot/Q8TD43
TSG101	https://www.uniprot.org/uniprot/Q99816
ULK1	https://www.uniprot.org/uniprot/O75385
VAT1L	https://www.uniprot.org/uniprot/Q9HCJ6
VLDLR	https://www.uniprot.org/uniprot/P98155
VNN1	https://www.uniprot.org/uniprotkb/O95497/entry
WNK1	https://www.uniprot.org/uniprot/O75385

### Sheet: T8 DepMap essentiality 
													THIS STUDY
	DEPMAP		DEPENDENT CELL LINES			SANGER					neg|rank	neg|rank	neg|rank	neg|rank	neg|rank	neg|rank
GENE	link	CRISPR	remarks	RNAi		number of cell lines [811 total] + cancer types [41 total] with loss of function					survival1	survival2	survival1+2	drugs1	drugs2	drugs1+2
ABCA2	ABCA2 DepMap Gene Summary	3/1086		0/710		Project Score (sanger.ac.uk)			2		41	39	53	109	109	88
ABC C1 = MRP1	ABCC1 DepMap Gene Summary	0/1086		0/710		Project Score (sanger.ac.uk)			1		25	46	36	1	1	1
ABC C4= MRP4	ABCC4 DepMap Gene Summary	0/1086		0/710		Project Score (sanger.ac.uk)			1		75	40	59	50	96	52
ABC C5	ABCC5 DepMap Gene Summary	0/1086		3/710		Project Score (sanger.ac.uk)			1		104	102	89	82	27	37
ABCD4	ABCD4 DepMap Gene Summary	12/1086*	strongly selective	0/708		Project Score (sanger.ac.uk)			7		40	90	97	60	79	89
ABL1	ABL1 DepMap Gene Summary	8/1086*	strongly selective	3/711*		Project Score (sanger.ac.uk)			2		60	25	63	91	69	50
ACAT1	ACAT1 DepMap Gene Summary	1/1086		4/710		Project Score (sanger.ac.uk)			14+19		81	57	49	21	70	28
ADAMTS7	ADAMTS7 DepMap Gene Summary	103/1086		0/501		Project Score (sanger.ac.uk)			5+5		45	76	45	46	82	67
AKR7A2	AKR7A2 DepMap Gene Summary	1/1086		0/708		Project Score (sanger.ac.uk)			3+3		47	32	37	111	110	110
ATG13	ATG13 DepMap Gene Summary	2/1086		1/394		Project Score (sanger.ac.uk)			80+27		9	7	9	6	7	5
ATP11A	ATP11A DepMap Gene Summary	1/1086		1/708		Project Score (sanger.ac.uk)			0 + 0		54	56	55	17	44	45
ATP1B3	ATP1B3 DepMap Gene Summary	257/1086*	strongly selective	3/547		Project Score (sanger.ac.uk)			212+38		3	3	2	29	15	13
ATP6V0A2	ATP6V0A2 DepMap Gene Summary	32/1086*	strongly selective	0/280		Project Score (sanger.ac.uk)			20+12		6	9	6	7	12	6
BSG	BSG DepMap Gene Summary	30/1086		5/710		Project Score (sanger.ac.uk)			51+21		12	68	54	37	71	57
CALCOCO2 = NDP52	CALCOCO2 DepMap Gene Summary	2/1086		1/600		Project Score (sanger.ac.uk)			2+2		65	51	81	106	32	49
CD109	CD109 DepMap Gene Summary	0/1086		0/710		Project Score (sanger.ac.uk)			3+3		74	26	30	45	21	29
CD24	CD24 DepMap Gene Summary			1/547		not screened					66	89	77	55	59	34
CD44	CD44 DepMap Gene Summary	15/1086*	strongly selective	4/710		Project Score (sanger.ac.uk)			34+18		50	77	51	8	9	11
CD58	CD58 DepMap Gene Summary	10/1086		0/547		Project Score (sanger.ac.uk)			26+14		61	19	31	10	73	27
CD72	CD72 DepMap Gene Summary	0/1086		1/547		Project Score (sanger.ac.uk)			0+0		39	69	43	98	36	107
CD74	CD74 DepMap Gene Summary	1/1086*	strongly selective	1/710		Project Score (sanger.ac.uk)			2+2		93	44	69	71	104	77
CD93	CD93 DepMap Gene Summary	0/1086		1/708		Project Score (sanger.ac.uk)			2+2		56	82	44	64	76	85
CELSR2	CELSR2 DepMap Gene Summary	625/1086*	common essential	4/547		Project Score (sanger.ac.uk)			130+34		84	63	75	89	53	62
CELSR3	CELSR3 DepMap Gene Summary	0/1086		1/547		Project Score (sanger.ac.uk)			18+11		59	42	32	81	87	93
CLEC11A =SCGF	CLEC11A DepMap Gene Summary	0/1086		2/547		Project Score (sanger.ac.uk)			11+10		38	43	15	65	46	87
CLEC14A	CLEC14A DepMap Gene Summary	1/1086		0/343		Project Score (sanger.ac.uk)			7+6		89	93	106	107	106	100
CLECL1	CLECL1 DepMap Gene Summary	3/1056*	strongly selective	0/343		Project Score (sanger.ac.uk)			38+19		102	54	50	25	92	33
CSPG4	CSPG4 DepMap Gene Summary	19/1086		0/600		Project Score (sanger.ac.uk)			150+32		20	22	38	87	62	54
CTGF	CCN2 DepMap Gene Summary	0/1086*	strongly selective	0/711		Project Score (sanger.ac.uk)			2+2		108	97	103	97	29	111
CXCR4	CXCR4 DepMap Gene Summary	0/1086		12/710		Project Score (sanger.ac.uk)			2+2		110	99	107	83	8	59
EFNB2	EFNB2 DepMap Gene Summary	2/1086		0/708		Project Score (sanger.ac.uk)			13+8		91	85	102	38	51	73
EPHB4	EPHB4 DepMap Gene Summary	0/1086*	strongly selective	15/708		Project Score (sanger.ac.uk)			0+0		87	64	87	102	98	106
ERLIN1 = ERAD	ERLIN1 DepMap Gene Summary	4/0186				Project Score (sanger.ac.uk)			17+13		92	50	52	75	40	43
ERLIN2	ERLIN2 DepMap Gene Summary	7/1056		1/343		Project Score (sanger.ac.uk)			19+17		43	81	92	54	55	75
FAT1	FAT1 DepMap Gene Summary	0/1086		0/501		Project Score (sanger.ac.uk)			2+2		83	103	85	96	105	108
FAT3= CDHF15	FAT3 DepMap Gene Summary			1/712		not screened					52	92	65	80	64	92
GLT8D1	GLT8D1 DepMap Gene Summary	1/1086		0/501		Project Score (sanger.ac.uk)			15+8		103	20	56	78	16	21
GPM6B	GPM6B DepMap Gene Summary	0/1081		0/547		Project Score (sanger.ac.uk)			0+0		57	73	48	42	85	81
IGFBP7	IGFBP7 DepMap Gene Summary	1/1086		2/710		Project Score (sanger.ac.uk)					22	37	34	14	67	14
ITGA4	ITGA4 DepMap Gene Summary	8/1086		2/711		Project Score (sanger.ac.uk)			22+15		105	33	72	49	66	48
KIAA2013	KIAA2013 DepMap Gene Summary	182/1086		2/343		Project Score (sanger.ac.uk)			157+34		7	14	12	9	5	3
LAIR1	LAIR1 DepMap Gene Summary	2/1086		0/711		Project Score (sanger.ac.uk)			34+21		49	62	82	85	89	96
LAMP1	LAMP1 DepMap Gene Summary	1/1086*	strongly selective	0/710		Project Score (sanger.ac.uk)			0+0		26	95	78	68	23	60
LAMP2	LAMP2 DepMap Gene Summary	0/1086*	strongly selective	13/710		Project Score (sanger.ac.uk)			0+0		78	70	76	35	33	40
LAMP5	LAMP5 DepMap Gene Summary	0/1086		0/605		Project Score (sanger.ac.uk)			0+0		100	49	64	48	108	84
Lamtor1/p18	LAMTOR1 DepMap Gene Summary	231/1086				Project Score (sanger.ac.uk)			186 + 36		11	8	8	44	31	20
Lamtor2/p14	LAMTOR2 DepMap Gene Summary	718/1086*	common essential	54/343		Project Score (sanger.ac.uk)			372+38		2	4	5	32	13	22
LGALS1	LGALS1 DepMap Gene Summary	0/1086*	strongly selective	0/710		Project Score (sanger.ac.uk)			0+0		32	72	83	93	112	112
LGALS2	LGALS2 DepMap Gene Summary	0/1086		0/708		Project Score (sanger.ac.uk)			0+0		58	101	93	26	61	32
LGALS3	LGALS3 DepMap Gene Summary	0/1086		0/708		Project Score (sanger.ac.uk)			1+1		79	88	108	88	65	95
LGALS3BP	LGALS3BP DepMap Gene Summary	36/1086		0/547		Project Score (sanger.ac.uk)			14+11		44	41	58	95	90	86
LGALS4	LGALS4 DepMap Gene Summary	1/1086		1/710		Project Score (sanger.ac.uk)			0+0		94	71	100	110	78	74
LGALS8	LGALS8 DepMap Gene Summary	0/1086		0/708		Project Score (sanger.ac.uk)			10+9		90	75	96	22	83	30
LGALS9	LGALS9 DepMap Gene Summary	150/1086		0/710		Project Score (sanger.ac.uk)			164+32		48	38	39	39	49	35
LIPA	LIPA DepMap Gene Summary	5/1086		0/547		Project Score (sanger.ac.uk)			5+5		55	45	41	18	48	24
LIPC	LIPC DepMap Gene Summary	0/1086				Project Score (sanger.ac.uk)			0+0		73	86	104	61	97	70
Tak1 = MAP3K7	MAP3K7 DepMap Gene Summary	105/1086*	strngly selective	18/710*		Project Score (sanger.ac.uk)			160+32		15	6	11	33	19	41
MMP14	MMP14 DepMap Gene Summary	0/1086		0/708		Project Score (sanger.ac.uk)			0+0		76	79	73	112	38	103
MMP17	MMP17 DepMap Gene Summary	8/1086		2/247		Project Score (sanger.ac.uk)			8+8		53	58	66	100	28	98
MPO	MPO DepMap Gene Summary	1/1086		0/547		Project Score (sanger.ac.uk)			0+0		33	80	57	86	35	90
MYH9	MYH9 DepMap Gene Summary	554/1086		32/708		Project Score (sanger.ac.uk)			385+39		5	12	10	3	17	10
NCSTN	NCSTN DepMap Gene Summary	18/1086		0/670		Project Score (sanger.ac.uk)			53+26		8	5	4	2	4	2
NEGR1	NEGR1 DepMap Gene Summary	0/1086	strongly selective	10/605*		Project Score (sanger.ac.uk)			0+0		62	74	62	24	103	51
NPC1	NPC1 DepMap Gene Summary	6/1086		0/712		Project Score (sanger.ac.uk)			24+17		71	52	79	73	26	55
NRP1	NRP1 DepMap Gene Summary	0/1086		11/710		Project Score (sanger.ac.uk)			2+2		111	83	80	30	68	109
NRP2	NRP2 DepMap Gene Summary	0/1086		0/710		Project Score (sanger.ac.uk)			3+3		95	107	88	63	43	47
PCDHGC3	PCDHGC3 DepMap Gene Summary	11/1086		0/547		Project Score (sanger.ac.uk)			56+24		109	98	111	70	34	66
PECAM1	PECAM1 DepMap Gene Summary			0/710		not screened					97	94	95	101	63	79
PROM1	PROM1 DepMap Gene Summary	0/1086		1/605		Project Score (sanger.ac.uk)			0+0		37	61	47	15	93	78
S6K1 = RPS6KB1	RPS6KB1 DepMap Gene Summary	304/1086		10/711		Project Score (sanger.ac.uk)			75+29		36	30	23	41	47	18
RagA (Rraga)	RRAGA DepMap Gene Summary	467/1086		0/708		Project Score (sanger.ac.uk)			365+38		10	10	7	20	2	7
RagB (Rragb)	RRAGB DepMap Gene Summary	4/1081		0/710		Project Score (sanger.ac.uk)			7+6		98	104	101	57	10	72
RagD (Rragd)	RRAGD DepMap Gene Summary	0/1086		18/697		Project Score (sanger.ac.uk)			52+21		70	84	46	31	101	53
SDC2	SDC2 DepMap Gene Summary	1/1086		0/604		Project Score (sanger.ac.uk)			3+2		51	48	94	59	100	97
SELL = L-SELECTIN	SELL DepMap Gene Summary	0/1086				Project Score (sanger.ac.uk)			1+1		80	65	86	11	30	8
SELPLG=PSGL1	SELPLG DepMap Gene Summary	0/1086		3/547		Project Score (sanger.ac.uk)			0+0		63	96	70	77	95	71
SERINC2	SERINC2 DepMap Gene Summary	3/1086				Project Score (sanger.ac.uk)			0+0		35	28	60	103	111	91
SERINC3	SERINC3 DepMap Gene Summary	4/1086		0/547		Project Score (sanger.ac.uk)			13+9		34	59	84	58	86	61
SLC1A4/ASCT1	SLC1A4 DepMap Gene Summary	1/1086		0.138		Project Score (sanger.ac.uk)			4+4		96	100	105	108	102	102
SLC38A9	SLC38A9 DepMap Gene Summary	2/1086		16/343		Project Score (sanger.ac.uk)			2+2		88	47	71	16	42	12
SLC3A2 (CD98, 4F2)	SLC3A2 DepMap Gene Summary	495/1086		2/547		Project Score (sanger.ac.uk)			180+33		21	24	25	5	22	9
SLC4A1 = CD233	SLC4A1 DepMap Gene Summary	2/1086		1/547		Project Score (sanger.ac.uk)			5+2		72	87	67	69	25	83
SLC7A5	SLC7A5 DepMap Gene Summary	899/1086*	common essential	1/547		Project Score (sanger.ac.uk)			400+37		4	1	3	36	11	17
SMIM24	SMIM24 DepMap Gene Summary	1/1086				Project Score (sanger.ac.uk)			2+2		42	53	40	56	58	69
CD43= SPN	SPN DepMap Gene Summary	1/1086*	strongly selective	0/285		Project Score (sanger.ac.uk)			0+0		106	78	109	104	84	105
LKB1 = STK11	STK11 DepMap Gene Summary	190/1086		1/710		Project Score (sanger.ac.uk)			127+31		1	2	1	4	3	4
TFE3	TFE3 DepMap Gene Summary	0/1081		1/710		Project Score (sanger.ac.uk)			4+4		67	60	61	43	57	39
TFEB	TFEB DepMap Gene Summary	3/1086*	strongly selective	6/710		Project Score (sanger.ac.uk)			5+5		64	105	68	52	45	65
TMEM192	TMEM192 DepMap Gene Summary	0/1086		0/343		Project Score (sanger.ac.uk)			1+1		68	66	42	27	6	16
TRIM16	TRIM16 DepMap Gene Summary	0/1086		2/547		Project Score (sanger.ac.uk)			0+0		77	67	74	72	107	99
TRPM4	TRPM4 DepMap Gene Summary	2/1086	strongly selective	0/547		Project Score (sanger.ac.uk)			5+4		82	91	91	84	88	104
TSG101	TSG101 DepMap Gene Summary	1078/1086*	common essential	618/710*		Project Score (sanger.ac.uk)			796+41		16	29	26	23	39	15
ULK1	ULK1 DepMap Gene Summary	0/1086		0/712		Project Score (sanger.ac.uk)			1+1		14	27	29	47	20	25
VAT1L	VAT1L DepMap Gene Summary	0/1086		2/383		Project Score (sanger.ac.uk)			3+3		101	106	90	94	60	38
VLDLR	VLDLR DepMap Gene Summary	0/1086		7/710		Project Score (sanger.ac.uk)			1+1		99	109	99	79	72	82
VNN1	VNN1 DepMap Gene Summary	0/1086		0/599		Project Score (sanger.ac.uk)			0+0		86	111	98	76	77	56
WNK1	WNK1 DepMap Gene Summary	868/1086*	common essential	122/712		Project Score (sanger.ac.uk)			661+41		19	16	13	19	14	23
MYC	MYC DepMap Gene Summary	1037/1086*	common essential	284/710		Project Score (sanger.ac.uk)			749+41		28	21	24	12	81	36
CDK1	https://depmap.org/portal/gene/CDK1?tab=overview	1085/1086*	common essential	599/711*		https://score.depmap.sanger.ac.uk/gene/SIDG04139			808+41		29	17	19	28	50	42
CDK9	https://depmap.org/portal/gene/CDK9?tab=overview	1086/1086	common essential	44/710		https://score.depmap.sanger.ac.uk/gene/SIDG04162			800+41		18	18	17	53	75	44
LacZ											112	108	110	92	94	101
Luc											107	112	112	51	52	58
Neg											85	110	35	105	54	80
PCNA	https://depmap.org/portal/gene/PCNA?tab=overview	1086/1086*	common essential	578/710*		https://score.depmap.sanger.ac.uk/gene/SIDG24143			808+41		17	13	14	66	37	64
POLR2A	https://depmap.org/portal/gene/POLR2A?tab=overview		common essential	671/711		https://score.depmap.sanger.ac.uk/gene/SIDG25221			0+0		24	15	20	40	24	31
POLR2D	https://depmap.org/portal/gene/POLR2D?tab=overview	1086/1086*	common essential	658/710*		https://score.depmap.sanger.ac.uk/gene/SIDG25225			806+41		27	11	16	34	91	46
RPL9	https://depmap.org/portal/gene/RPL9?tab=overview	957/957*	common essential	333/343*		https://score.depmap.sanger.ac.uk/gene/SIDG31554			794/41		30	35	21	13	18	19
Ren											69	55	33	67	56	68
RPA3	https://depmap.org/portal/gene/RPA3?tab=overview	1086/1086*	common essential	554/708*		https://score.depmap.sanger.ac.uk/gene/SIDG31284			807+41		13	23	18	90	99	94
RPL23A	https://depmap.org/portal/gene/RPL23A?tab=overview	1085/1086*	common essential	535/547*		https://score.depmap.sanger.ac.uk/gene/SIDG32015			803+41		31	34	27	62	80	76
BRD4	https://depmap.org/portal/gene/BRD4?tab=overview	1037/1086	common essential	411/710		https://score.depmap.sanger.ac.uk/gene/SIDG02506			724+41		46	36	28	74	41	26
RPS20	https://depmap.org/portal/gene/RPS20?tab=overview	1085/1086*	common essential	99/343		https://score.depmap.sanger.ac.uk/gene/SIDG33078			808+41		23	31	22	99	74	63
